# The most abundant cyst wall proteins of *Acanthamoeba castellanii* are three sets of lectins that bind cellulose and chitin and localize to distinct structures in cyst walls

**DOI:** 10.1101/496307

**Authors:** Pamela Magistrado-Coxen, Yousuf Aqeel, Angelo Lopez, John R. Haserick, Breeanna R. Urbanowicz, Catherine E. Costello, John Samuelson

## Abstract

*Acanthamoeba castellanii*, cause of keratitis and blindness, is an emerging pathogen because of its association with contact lens use. The cyst wall contributes to pathogenesis as cysts are resistant to sterilizing reagents in lens solutions and to antibiotics applied to the eye. We used transmission electron microscopy, as well as structured illumination microscopy and probes for cellulose and chitin, to show that purified cyst walls of *A. castellanii* retain an outer ectocyst layer, an inner endocyst layer, and conical ostioles that connect the layers. Mass spectrometry showed candidate cyst wall proteins are dominated by three families of lectins (named here Luke, Leo, and Jonah), each of which binds to microcrystalline cellulose and to a lesser degree chitin. A Jonah lectin, which has one choice-of-anchor A (CAA) domain, localizes to the ectocyst layer of mature cyst walls. Luke lectins, which have two or three carbohydrate-binding modules (CBM49), localize to the endocyst layer and ostioles. A Leo lectin, which has two domains with eight Cys residues each (8-Cys), also localizes to the endocyst layer and ostioles. In summary, the most abundant *A. castellanii* cyst wall proteins are three sets of lectins, which have carbohydrate-binding modules that are conserved (CBM49s of Luke), newly characterized (CAA of Jonah), or unique to *Acanthamoebae* (8-Cys of Leo). Despite their lack of common ancestry, Luke and Leo lectins both localize to the endocyst layer and ostioles, while the Jonah lectin localizes to the ectocyst layer.

**IMPORTANCE:** Fifty years ago, investigators identified cellulose in the *Acanthamoeba* cyst wall, which has an outer ectocyst layer, an inner endocyst layer, and conical ostioles that connect the layers. Here we show cyst walls also contain chitin and three large sets of cellulose- and chitin-binding lectins, which have distinct localizations. The *Acanthamoeba* cyst wall, therefore, is more complicated than cyst walls of *Entamoeba* and *Giardia* (causes of dysentery and diarrhea, respectively), which have a single layer, a single glycopolymer, and small sets of one or two lectins. In contrast, the *Acanthamoeba* cyst wall is far simpler than the walls of fungi and plants, which have multiple layers, numerous glycopolymers, and hundreds of proteins. In addition to providing a better understanding of the cell biology and biochemistry of the *Acanthamoeba* cyst wall, these studies may lead to diagnostic antibodies that bind to cyst wall proteins and/or therapeutics that target chitin.
