## supplemental excel file 1 for "The most abundant cyst wall proteins of *Acanthamoeba castellanii* are three sets of lectins that bind cellulose and chitin and localize to distinct structures in cyst walls"

### Sheet: Sheet1
	Luke, Leo, and Jonah lectins
	Other secreted proteins that may be CWPs
ID	Protein Name	#Unique	#Peptides	Coverage (%)	Mass (kDa)
ACA1_157320	Jonah	147	148	38	146.212
ACA1_164810	Jonah	83	83	56	57.85
ACA1_377670	Luke	78	80	68	29.067
ACA1_245650	Luke	72	138	74	43.829
ACA1_068450	laccase	60	63	52	66.655
ACA1_096300	Luke	47	50	77	27.612
ACA1_220140	eukaryotic translation elongation factor 2 (cytosol)	38	38	40	93.342
ACA1_074730	Leo	34	57	82	19.662
ACA1_068630	conserved uncharacterized secreted protein	33	36	61	24.869
ACA1_145900	unique secreted protein	32	33	22	104.153
ACA1_291590	secreted protein with a Kazal type serine protease inhibitor domain	31	35	61	31.59
ACA1_223330	encystion-specific S8 serine protease	30	31	52	44.359
ACA1_209250	Hsp20/alpha crystallin superfamily protein (cytosol)	27	33	43	44.403
ACA1_292810	secreted protein with C-terminal ferritin-like domain	27	27	38	52.491
ACA1_105930	voltage-dependent anion channel (mitochondria)	25	25	77	33.586
ACA1_351320	Leo	24	25	44	19.557
ACA1_394030	Leo	24	25	44	19.509
ACA1_394280	Leo	24	25	36	23.801
ACA1_366130	conserved uncharacterized cytosolic protein	24	27	69	23.518
ACA1_246110	Luke	22	85	70	26.866
ACA1_385380	eukaryotic translation initiation factor 2 (cytosolic)	22	22	44	52.753
ACA1_188350	Leo	21	24	20	59.403
ACA1_142840	unique cytosolic protein	21	22	40	50.313
ACA1_155550	encystation-specific S8 serine protease	20	23	45	38.022
ACA1_157970	uncharacterized fungal protein (cytosol)	20	21	25	86.732
ACA1_382260	cytosolic protein with CBS domain	20	20	39	42.414
ACA1_083920	Leo	19	42	68	19.585
ACA1_054340	Eukaryotic initiation factor 4A (cytosol)	19	19	41	46.378
ACA1_066080	megavirus zinc finger protein	18	19	39	52.274
ACA1_222700	encystation-specific S8 serine protease	18	20	43	43.967
ACA1_261530	Jonah	18	18	23	54.767
ACA1_097000	ribosomal family s4e (cytosol)	18	18	57	27.273
ACA1_321030	unique cytosolic protein	18	18	38	56.147
ACA1_233090	eukaryotic translation initiation factor family protein (cytosol)	18	18	24	79.427
ACA1_023820	cytosolic protein with a staphylococcus nuclease domain	18	18	18	114.301
ACA1_149440	hypothetical protein	17	19	32	35.249
ACA1_128450	adenine nucleotide translocator putative	17	17	40	34.021
ACA1_390590	Hsp20/alpha crystallin superfamily protein	17	17	45	23.539
ACA1_296890	dynamin domain containing protein	17	17	13	141.323
ACA1_066000	ARP2/3 complex 34 kDa subunit putative	16	16	39	33.355
ACA1_246090	CBS domain containing protein	15	18	59	16.889
ACA1_220040	40S ribosomal protein S3a putative	15	15	51	29.244
ACA1_208450	NAD-dependent epimerase/dehydratase (cytosolic)	15	15	36	40.396
ACA1_058740	ATPcitrate synthase	15	15	13	123.889
ACA1_291610	Kazaltype serine protease inhibitor domain containing protein	14	17	65	29.001
ACA1_396540	Actinrelated protein 3 putative	14	14	36	47.983
ACA1_127630	WH2 motif domain containing protein	14	14	31	39.055
ACA1_209830	prohibitin 2 putative	14	14	41	32.271
ACA1_066070	zinc finger protein	13	14	39	53.342
ACA1_075240	cyst-specific protein CSP21	13	13	45	20.343
ACA1_199990	guanine nucleotide-binding protein beta subunit putative	13	13	44	35.215
ACA1_158000	hypothetical protein	13	14	9	139.587
ACA1_113500	conserved uncharacterized cytosolic protein	12	12	20	76.435
ACA1_058590	copine VIII putative	12	12	23	64.292
ACA1_174580	unique cytosolic protein	12	12	38	34.318
ACA1_174790	zinc finger protein	12	12	22	53.203
ACA1_369850	ATPase with chaperone activity putative	12	12	17	87.203
ACA1_163130	eukaryotic initiation factor putative	12	12	35	33.315
ACA1_183620	citrate synthase mitochondrial putative	12	12	19	55.033
ACA1_131600	hypothetical protein	11	23	41	37.294
ACA1_025690	Fibrillarin (cytosolic)	11	11	30	32.559
ACA1_208490	HGT unchracterized cytosolic protein	11	11	28	39.103
ACA1_077280	CBS domain containing protein	10	11	26	35.394
ACA1_367940	ATP synthase putative	10	10	19	73.474
ACA1_260080	GAMMA CA3 (GAMMA CARBONIC ANHYDRASE 3) putative	10	10	35	30.788
ACA1_180800	nucleolar protein Nop56 putative	10	11	23	58.269
ACA1_075290	rRNA pseudouridine synthase putative	10	10	16	58.499
ACA1_074650	actinrelated protein 2 putative	10	10	24	44.229
ACA1_289930	hypothetical protein	10	10	33	22.604
ACA1_355970	hypothetical protein	10	10	37	26.959
ACA1_282850	isoleucyl-tRNA synthetase	10	10	12	95.052
ACA1_376780	unique secreted protein	10	10	62	10.401
ACA1_133400	Jonah	9	9	24	44.402
ACA1_253470	hypothetical protein	9	9	40	27.184
ACA1_153260	hypothetical protein	9	9	40	24.648
ACA1_090200	cell wall anchor domain containing protein	9	9	39	28.039
ACA1_036900	UDPglucose pyrophosphorylase 2 isoform putative	9	9	21	57
ACA1_218600	PCI domain containing protein	9	9	9	123.228
ACA1_349660	BAT1 protein	9	9	19	51.694
ACA1_320830	hypothetical protein	9	9	18	40.218
ACA1_291550	prohibitin PHB1 putative	9	9	28	31.311
ACA1_115880	NADbinding domain 4 domain containing protein	9	9	9	113.967
ACA1_048210	ribosomal protein S5 putative	9	10	34	27.13
ACA1_160160	Luke	8	14	25	42.815
ACA1_185450	unspecified product	8	8	4	144.883
ACA1_173800	mitochondrial phosphate transporter putative	8	8	25	34.93
ACA1_169070	integral membrane protein 1 isoform 5 putative	8	8	11	81.148
ACA1_255540	hypothetical protein	8	8	29	21.296
ACA1_387860	high molecular weight heat shock protein	8	8	13	72.288
ACA1_369190	proteasome (prosome macropain) 26S subunit non ATPase 32 putative	8	8	16	57.923
ACA1_138990	gammaadaptin 1 putative	8	9	10	84.121
ACA1_113960	unspecified product	8	9	23	55.198
ACA1_060220	U5 small nuclear ribonucleoprotein helicase putative	8	9	3	251.063
ACA1_374130	Leo	7	20	20	52.01
ACA1_187760	Luke	7	12	25	42.453
ACA1_188550	Leo	7	10	15	46.424
ACA1_355590	hypothetical protein	7	16	27	37.272
ACA1_234030	fascin subfamily protein	7	8	45	14.443
ACA1_296050	hypothetical protein	7	11	16	56.051
ACA1_184730	hypothetical protein	7	7	23	32.703
ACA1_008840	Multicopper oxidase type 2	7	7	20	30.843
ACA1_234780	hypothetical protein	7	7	30	26.748
ACA1_147740	CBS domain containing protein	7	7	22	38.745
ACA1_132360	glutamine-tRNA ligase	7	7	8	84.836
ACA1_325260	peptidylprolyl cis-trans isomerase FKBP-type domain containing protein	7	7	5	164.616
ACA1_128490	proteasome 26S subunit nonATPase 1 putative	7	7	7	108.937
ACA1_062480	aspartate-tRNA ligase	7	8	12	70.017
ACA1_036340	serine hydroxymethyltransferase	7	7	16	53.709
