## supplemental excel file 2 for "The most abundant cyst wall proteins of *Acanthamoeba castellanii* are three sets of lectins that bind cellulose and chitin and localize to distinct structures in cyst walls"

### Sheet: Sheet1
	Luke, Leo, and Jonah lectins
	Other secreted proteins that may be CWPs
ID	Protein Name	#Unique	#Peptides	Coverage (%)	Mass (kDa)
ACA1_157320	Jonah	148	148	38	146
ACA1_164810	Jonah	108	109	58	58
ACA1_209250	Hsp20/alpha crystallin superfamily protein	83	89	89	44
ACA1_377670	Luke	80	83	68	29
ACA1_245650	Luke	74	143	74	44
ACA1_068450	laccase	70	76	55	67
ACA1_220140	eukaryotic translation elongation factor 2 putative	67	67	72	93
ACA1_142840	hypothetical protein	59	59	63	50
ACA1_113500	hypothetical protein	54	54	68	76
ACA1_127630	WH2 motif domain containing protein	50	50	53	39
ACA1_096300	Luke	49	52	77	28
ACA1_145900	unique secreted protein	46	47	24	104
ACA1_074730	Leo	41	65	82	20
ACA1_390590	Hsp20/alpha crystallin superfamily protein	39	39	86	24
ACA1_291590	secreted protein with a Kazal type serine protease inhibitor domain	38	42	64	32
ACA1_246090	CBS domain containing protein	38	42	85	17
ACA1_361250	actin-1 putative	37	121	81	42
ACA1_067860	actin-1 putative	37	121	81	42
ACA1_036280	actin-1 putative	37	121	81	42
ACA1_038460	Actin1	37	121	81	42
ACA1_075240	cyst specific protein CSP 21 putative	36	38	66	20
ACA1_369850	ATPase with chaperone activity putative	36	36	50	87
ACA1_382260	CBS domain containing protein	35	36	59	42
ACA1_157970	hypothetical protein	35	36	43	87
ACA1_077280	CBS domain containing protein	34	34	78	35
ACA1_167070	clathrin heavy chain putative	34	35	25	193
ACA1_223330	encystion-specific S8 serine protease	33	34	54	44
ACA1_068630	conserved uncharacterized secreted protein	33	36	61	25
ACA1_367940	ATP synthase putative	32	32	57	73
ACA1_054340	Eukaryotic initiation factor 4A putative	31	31	64	46
ACA1_292810	secreted protein with C-terminal ferritin-like domain	30	30	37	52
ACA1_097000	ribosomal family s4e putative	30	30	74	27
ACA1_288360	ribosomal protein L4/L1 family	30	30	57	44
ACA1_058740	ATPcitrate synthase	28	29	27	124
ACA1_105930	eukaryotic porin protein	27	27	77	34
ACA1_315630	oxidoreductase zincbinding dehydrogenase superfamily protein	27	29	66	39
ACA1_220040	40S ribosomal protein S3a putative	26	26	63	29
ACA1_385380	eukaryotic translation initiation factor 2 putative	26	26	49	53
ACA1_083920	Leo	25	49	70	20
ACA1_351320	Leo	25	26	44	20
ACA1_394030	Leo	25	26	44	20
ACA1_394280	Leo	25	26	36	24
ACA1_155550	encystation-specific S8 serine protease	25	28	64	38
ACA1_296050	hypothetical protein	24	38	56	56
ACA1_387860	high molecular weight heat shock protein	24	35	56	72
ACA1_366130	NHL repeatcontaining protein	24	27	69	24
ACA1_066000	ARP2/3 complex 34 kDa subunit putative	24	24	73	33
ACA1_296890	dynamin domain containing protein	24	24	25	141
ACA1_188350	Leo	23	27	20	59
ACA1_246110	Luke	22	88	70	27
ACA1_396540	Actinrelated protein 3 putative	22	22	58	48
ACA1_128450	adenine nucleotide translocator putative	22	22	44	34
ACA1_233090	eukaryotic translation initiation factor family protein	22	22	32	79
ACA1_152960	malate dehydrogenase	22	22	64	45
ACA1_208450	hypothetical protein	22	22	64	40
ACA1_023820	nuclease domain containing protein	22	23	25	114
ACA1_141950	cullinassociated and neddylation-dissociated 1 putative	22	22	21	131
ACA1_048210	ribosomal protein S5 putative	21	21	63	27
ACA1_115880	NADbinding domain 4 domain containing protein	21	21	28	114
ACA1_147740	CBS domain containing protein	21	21	59	39
ACA1_128510	chaperonin GroL putative	21	21	45	61
ACA1_066080	zinc finger protein	20	21	39	52
ACA1_074650	actinrelated protein 2 putative	20	21	68	44
ACA1_146430	catalase	20	20	47	60
ACA1_261530	Jonah	19	19	23	55
ACA1_183300	hypothetical protein	19	19	73	28
ACA1_355970	hypothetical protein	19	19	58	27
ACA1_321030	hypothetical protein	19	19	43	56
ACA1_182020	hypothetical protein	19	21	72	26
ACA1_184160	26S protease regulatory subunit 6B family protein	19	19	53	46
ACA1_218600	PCI domain containing protein	19	20	20	123
ACA1_132360	glutamine-tRNA ligase	19	19	30	85
ACA1_222700	encystation-specific S8 serine protease	18	20	43	44
ACA1_149440	hypothetical protein	18	20	39	35
ACA1_271380	ribosomal protein L10 putative	18	18	60	35
ACA1_025690	Fibrillarin putative	18	18	52	33
ACA1_349660	BAT1 protein	18	18	49	52
ACA1_288920	ribosomal protein S8e putative	18	18	60	28
ACA1_158000	hypothetical protein	18	20	16	140
ACA1_365720	26S proteasome AAAATPase subunit RPT2a putative	18	18	56	50
ACA1_271300	Rpl7A putative	18	18	57	32
ACA1_077030	C2 domain containing protein	18	18	33	68
ACA1_245950	CBS domain containing protein	18	21	79	16
ACA1_059460	ribosomal protein L13e putative	18	19	52	24
ACA1_180800	nucleolar protein Nop56 putative	17	18	45	58
ACA1_341090	26S protease regulatory subunit 6a putative	17	20	60	49
ACA1_268910	elongation factor 1-gamma family protein	17	17	44	46
ACA1_315060	26S proteasome AAAATPase subunit RPT4a putative	17	18	57	44
ACA1_369190	proteasome (prosome macropain) 26S subunit non ATPase 32 putative	17	17	34	58
ACA1_181970	ribosomal protein S17 putative	16	17	64	19
ACA1_265570	ribosomal proteins l2 RNA binding domain containing protein	16	16	54	28
ACA1_061530	ribosomal protein L10 putative	16	16	53	24
ACA1_264110	ribosomal protein L3 putative	16	16	35	45
ACA1_071440	bicaudal isoform B putative	16	16	85	15
ACA1_128490	proteasome 26S subunit nonATPase 1 putative	16	16	22	109
ACA1_291610	Kazaltype serine protease inhibitor domain containing protein	15	18	71	29
ACA1_234030	fascin subfamily protein	15	16	49	14
ACA1_369520	ribosomal protein L6e putative	15	15	53	27
ACA1_260020	coronin3 putative	15	16	40	50
ACA1_036040	ribosomal protein S7e putative	15	15	50	22
ACA1_209830	prohibitin 2 putative	15	17	50	32
ACA1_378220	ribosomal L18p/L5e family	15	15	45	33
ACA1_289930	hypothetical protein	15	15	34	23
ACA1_291550	prohibitin PHB1 putative	15	16	56	31
ACA1_365780	ribosomal protein S4 putative	15	15	44	22
ACA1_183620	citrate synthase mitochondrial putative	15	15	29	55
ACA1_066070	zinc finger protein	14	15	39	53
ACA1_174580	hypothetical protein	14	14	45	34
ACA1_036900	UDPglucose pyrophosphorylase 2 isoform putative	14	14	33	57
ACA1_289850	hypothetical protein	14	14	67	20
ACA1_095080	plastin 3 (T isoform) putative	14	14	32	58
ACA1_376700	Histone H4 putative	14	14	55	12
ACA1_392380	histone H4 putative	14	14	55	12
ACA1_265870	histone H4 putative	14	14	55	12
ACA1_088950	CBS domain containing protein	14	14	43	41
ACA1_105760	Proteasome/cyclosome repeat containing protein	14	14	21	95
ACA1_311650	hypothetical protein	13	13	45	10
ACA1_199990	guanine nucleotide-binding protein beta subunit putative	13	13	44	35
ACA1_399900	universal stress domain containing protein	13	13	88	13
ACA1_268880	ribosomal protein S9 putative	13	13	49	17
ACA1_034540	ribosomal protein S13p/S18e putative	13	13	47	19
ACA1_334790	ribosomal protein L32 putative	13	13	44	16
ACA1_383420	ribosomal protein L32 putative	13	13	44	16
ACA1_267880	ribosomal protein L22 putative	13	13	52	20
ACA1_042250	Phosphoglucomutase putative	13	13	29	63
ACA1_064700	Tcomplex protein 1 gamma subunit	13	14	32	59
ACA1_138040	elongation factor 1alpha somatic form putative	12	31	57	36
ACA1_125280	LIM domain containing protein	12	12	53	19
ACA1_058590	copine VIII putative	12	13	25	64
ACA1_184730	hypothetical protein	12	12	37	33
ACA1_323370	Hsp20/alpha crystallin superfamily protein	12	16	58	23
ACA1_209260	Hsp20/alpha crystallin superfamily protein	12	17	57	28
ACA1_075290	rRNA pseudouridine synthase putative	12	12	23	58
ACA1_174790	zinc finger protein	12	12	22	53
ACA1_235920	RNA recognition motif domain containing protein	12	12	57	35
ACA1_234620	polyadenylate-binding protein family protein	12	12	31	51
ACA1_155760	phosphoribosyltransferase	12	12	51	24
ACA1_198710	hypothetical protein	12	13	54	36
ACA1_234780	hypothetical protein	12	12	42	27
ACA1_290240	4hydroxyphenylpyruvate dioxygenase	12	12	40	46
ACA1_214640	cobalaminindependent methionine synthase	12	12	18	95
ACA1_163130	eukaryotic initiation factor putative	12	13	40	33
ACA1_296910	peptidase M16 inactive domain containing protein	12	12	22	63
ACA1_265860	core histone h2a/h2b/h3/h4 superfamily protein	12	12	42	17
ACA1_265880	core histone h2a/h2b/h3/h4 superfamily protein	12	12	42	17
ACA1_119230	Armadillo/betacatenin-like repeat domain containing protein	12	13	28	67
ACA1_131600	hypothetical protein	11	23	41	37
ACA1_090200	cell wall anchor domain containing protein	11	11	39	28
ACA1_164710	ribosomal protein L23 putative	11	12	40	23
ACA1_149890	ribosomal protein S7p/S5e putative	11	11	61	22
ACA1_292890	ribosomal protein S17 putative	11	11	52	18
ACA1_080680	tubulin beta1 chain putative	11	13	37	54
ACA1_151230	ribosomal protein S12 putative	11	11	56	17
ACA1_053890	aconitate hydratase mitochondrial putative	11	12	19	85
ACA1_320830	hypothetical protein	11	11	30	40
ACA1_207500	hypothetical protein	11	11	27	46
ACA1_170220	pyridoxamine 5'phosphate oxidase family superfamily protein	11	11	53	21
ACA1_265460	ribophorin ii (rpn2) protein	11	11	19	77
ACA1_138990	gammaadaptin 1 putative	11	12	17	84
ACA1_290270	Tcomplex protein 1 delta subunit	11	11	28	56
ACA1_315760	ribosomal protein L13 putative	11	11	38	23
ACA1_282850	isoleucyl-tRNA synthetase	11	11	18	95
ACA1_376780	hypothetical protein	11	11	63	10
ACA1_060220	U5 small nuclear ribonucleoprotein helicase putative	11	11	5	251
ACA1_252830	Luke	10	12	37	44
ACA1_260080	GAMMA CA3 (GAMMA CARBONIC ANHYDRASE 3) putative	10	11	37	31
ACA1_253470	hypothetical protein	10	10	41	27
ACA1_355590	hypothetical protein	10	19	37	37
ACA1_385450	unspecified product	10	10	25	39
ACA1_153260	hypothetical protein	10	10	52	25
ACA1_272250	hemerythrin hhe cation binding subfamily protein	10	11	61	21
ACA1_203760	60S ribosomal protein L23 putative	10	10	46	15
ACA1_067770	CBS domain containing protein	10	10	44	33
ACA1_261410	ubiquitinlike modifier activating enzyme 1 putative	10	11	11	117
ACA1_097280	hypothetical protein	10	10	25	64
ACA1_325450	CBS domain containing protein	10	10	39	35
ACA1_062480	aspartate-tRNA ligase	10	11	20	70
ACA1_278110	CatecholO-methyltransferase domain containing protein 1 putative	10	10	49	26
ACA1_292900	Tcomplex protein 1 epsilon subunit	10	10	26	58
ACA1_208490	Hypothetical protein	10	10	25	39
ACA1_110090	DEAD/DEAH box helicase domain containing protein	10	10	19	65
ACA1_062590	HEAT repeat domain containing protein	10	11	4	313
ACA1_188370	Leo	9	12	11	68
ACA1_133400	Jonah	9	9	24	44
ACA1_376740	tubulin beta chain putative	9	11	32	51
ACA1_162000	phosphoribosyltransferase	9	10	41	20
ACA1_163980	hypothetical protein	9	11	39	26
ACA1_173800	mitochondrial phosphate transporter putative	9	9	30	35
ACA1_232430	CBS domain containing protein	9	9	37	35
ACA1_058850	chaperone protein DnaK putative	9	10	23	73
ACA1_174480	universal stress domain containing protein	9	9	17	45
ACA1_132860	DJ1/PfpI superfamily protein	9	9	57	29
ACA1_065720	ribosomal protein S8 putative	9	9	54	15
ACA1_169070	integral membrane protein 1 isoform 5 putative	9	9	17	81
ACA1_087670	peptidase M16 family protein	9	9	26	54
ACA1_255540	hypothetical protein	9	9	29	21
ACA1_051850	translation elongation factor Tu putative	9	9	27	49
ACA1_191170	ribosomal protein L21e putative	9	9	50	12
ACA1_224340	importin beta subunit	9	9	12	94
ACA1_054200	Sadenosyl-L-homocysteine hydrolase putative	9	9	23	53
ACA1_374130	Leo	8	21	20	52
ACA1_160160	Luke	8	14	25	43
ACA1_377440	Jonah	8	8	16	47
ACA1_185450	unspecified product	8	8	4	145
ACA1_215750	CBS domain containing protein	8	13	49	34
ACA1_038130	ribosomal protein L35Ae putative	8	8	70	12
ACA1_259510	peroxiredoxin 2 putative	8	9	54	22
ACA1_174430	ribosomal protein S15 putative	8	9	46	17
ACA1_326820	eukaryotic ribosomal protein L18 putative	8	9	49	21
ACA1_237870	sterol 24C-methyltransferase	8	8	29	39
ACA1_194930	matrix attachment region binding protein	8	9	24	58
ACA1_163670	universal stress family protein	8	8	32	39
ACA1_315640	Aldehyde dehydrogenase putative	8	8	65	21
ACA1_053240	phosphoglycerate kinase	8	8	30	45
ACA1_052800	O-methyltransferase family 3 protein	8	8	22	26
ACA1_171100	VATPase subunit A putative	8	8	24	65
ACA1_140060	ATPase family associated with various cellular activities (AAA) domain containing protein	8	8	25	36
ACA1_231010	phosphoenolpyruvate carboxykinase	8	8	33	43
ACA1_244800	universal stress domain containing protein	8	8	51	19
ACA1_296340	Actophorin putative	8	8	55	16
ACA1_265330	Factin-capping protein subunit alpha-2 putative	8	8	40	31
ACA1_070460	chaperone protein DnaJ putative	8	8	22	57
ACA1_031540	CBS domain containing protein	8	8	32	34
ACA1_364730	histone L3 H2a putative	8	8	26	15
ACA1_268920	oxoglutarate dehydrogenase (succinyltransferring) E1 component putative	8	9	11	114
ACA1_376690	60S ribosomal protein L27a putative	8	8	24	20
ACA1_069000	cupin 2 domain containing protein	8	8	50	14
ACA1_215980	adhesion regulating molecule region protein putative	8	8	37	42
ACA1_212350	diacylglycerol kinase catalytic domain containing protein	8	8	13	66
ACA1_379260	coatmer subunit putative	8	8	9	112
ACA1_274960	hypothetical protein	8	8	13	75
ACA1_385620	hypothetical protein	8	8	12	43
ACA1_066120	proline-tRNA ligase	8	8	15	79
ACA1_267140	GTP binding protein	8	8	26	44
ACA1_235540	thioredoxin domain containing protein	8	8	62	14
ACA1_187760	Luke	7	11	25	42
ACA1_157520	Luke	7	8	24	47
ACA1_321400	encystationmediating serine proteinase	7	10	25	45
ACA1_164670	hypothetical protein	7	7	28	20
ACA1_008840	Multicopper oxidase type 2	7	7	20	31
ACA1_094930	ribosomal protein L6 putative	7	7	51	21
ACA1_061660	ribosomal L5P family Cterminus putative	7	7	30	22
ACA1_058790	GDPassociated inhibitor putative	7	7	28	46
ACA1_038330	saccharopine dehydrogenase	7	7	20	44
ACA1_136150	26S proteasome nonATPase regulatory subunit 7 putative	7	7	33	37
ACA1_296920	adenylyl cyclaseassociated protein	7	7	25	52
ACA1_043600	Peroxiredoxin2F mitochondrial putative	7	7	40	19
ACA1_280650	aldehyde dehydrogenase mitochondrial putative	7	9	20	58
ACA1_356760	Hsp20/alpha crystallin superfamily protein	7	7	23	34
ACA1_148480	I/LWEQ domain containing protein	7	8	14	70
ACA1_109720	calponin domain containing protein	7	7	25	49
ACA1_341560	CBS domain containing protein	7	7	25	42
ACA1_142390	pyruvate dehydrogenase complex dihydrolipoamide acetyltransferase	7	7	28	53
ACA1_295260	CTP:ethanolaminephosphate cytidylyltransferase	7	7	21	41
ACA1_314000	ATP synthase F1 gamma subunit	7	7	24	33
ACA1_069370	S25 ribosomal protein	7	7	30	16
ACA1_090030	Tcomplex protein 1 theta subunit	7	7	19	57
ACA1_187720	tetrahydrofolate dehydrogenase/cyclohydrolase NAD(P)binding domain containing protein	7	8	32	31
ACA1_275720	Enolase Cterminal TIM barrel domain containing protein	7	7	26	47
ACA1_027750	peroxiredoxin putative	7	7	36	21
ACA1_034550	ribosomal protein S10p/S20e putative	7	7	49	14
ACA1_063390	60S ribosomal protein putative	7	7	47	12
ACA1_173660	aspartic proteinase	7	7	18	53
ACA1_267340	CBS domain containing protein	7	7	33	31
ACA1_116880	general stress protein 26	7	7	34	20
ACA1_172040	hypothetical protein	7	7	43	11
ACA1_326740	Myosin2 heavy chain non muscle putative	7	7	6	171
ACA1_296830	peptidase C19 family protein	7	7	23	55
ACA1_204560	Shwachman-Bodian-Diamond syndrome (SBDS) protein	7	7	52	12
ACA1_310810	cAMPdependent protein kinase type I-alpha regulatory subunit putative	7	7	26	51
ACA1_045340	26S proteasome regulatory subunit	7	7	34	34
ACA1_275450	HMG (high mobility group) box domain containing protein	7	7	23	22
ACA1_267280	coatomer subunit gamma putative	7	7	9	97
ACA1_022710	H(+)-transporting atpase family protein	7	7	22	55
ACA1_073080	26S proteasome regulatory complex subunit RPN11 putative	7	7	36	35
ACA1_088670	60S ribosomal protein L36 putative	7	7	24	17
ACA1_387740	oxidoreductase short chain dehydrogenase/reductase superfamily protein	7	7	20	47
ACA1_325180	ribonuclease L inhibitor family protein	7	7	13	69
ACA1_036340	serine hydroxymethyltransferase	7	7	16	54
ACA1_396190	glutamine-tRNA ligase	7	7	9	90
ACA1_116240	Leo	6	18	28	56
ACA1_188550	Leo	6	10	16	46
ACA1_031530	Luke	6	10	22	43
ACA1_066760	Actin1	6	86	81	42
ACA1_285580	peroxidase ppod1 putative	6	7	40	14
ACA1_067910	ribosomal protein S19 putative	6	6	55	13
ACA1_320820	hypothetical protein	6	6	48	15
ACA1_094680	ribosomal protein L11 domain containing protein	6	6	42	18
ACA1_076190	hypothetical protein	6	6	39	14
ACA1_376240	ubiquitin interaction motif domain containing protein	6	6	33	36
ACA1_352500	hypothetical protein	6	6	34	37
ACA1_069330	ribosomal protein s24e putative	6	6	35	15
ACA1_128200	CBS domain containing protein	6	6	33	35
ACA1_114580	hyaluronan / mrna binding family protein	6	6	18	49
ACA1_291360	ribosomal protein S11 putative	6	6	62	8
ACA1_273500	CBS domain containing protein	6	6	48	21
ACA1_119160	ribosomal protein L31e putative	6	6	37	14
ACA1_201400	CBS domain containing protein	6	6	29	37
ACA1_232650	AMPbinding enzyme domain containing protein	6	6	18	49
ACA1_076220	CBS domain containing protein	6	7	25	34
ACA1_023810	eukaryotic initiation factor 5a putative	6	7	58	17
ACA1_012970	CBS domain containing protein	6	6	23	37
ACA1_277760	unspecified product	6	6	11	86
ACA1_048490	alphaCOP putative	6	6	7	136
ACA1_333210	Factin-capping protein subunit beta putative	6	6	28	31
ACA1_376730	Glutamate/Leucine/Phenylalanine/Valine dehydrogenase family protein	6	6	19	51
ACA1_391490	adenylate kinase	6	6	37	25
ACA1_400380	3deoxy-7-phosphoheptulonate synthase	6	6	36	41
ACA1_215460	cyclophylin putative	6	6	30	18
ACA1_360900	Eukaryotic translation initiation factor 3 subunit 7 (eIF3)	6	6	16	64
ACA1_258330	hypothetical protein	6	7	36	29
ACA1_064190	hypothetical protein	6	6	23	53
ACA1_232480	ribosomal protein S23 (S12) putative	6	6	35	16
ACA1_014370	catalase	6	6	14	80
ACA1_070350	oxidoreductase zincbinding dehydrogenase putative	6	6	30	40
ACA1_291480	proteasome (prosome macropain) 26S subunit nonATPase 6 putative	6	6	19	46
ACA1_113960	unspecified product	6	6	18	55
ACA1_061080	small GTPbinding protein	6	7	21	41
ACA1_091670	ATP:L-methionine S-Adenosyltransferase	6	6	16	43
ACA1_325260	peptidylprolyl cis-trans isomerase FKBP-type domain containing protein	6	6	5	165
ACA1_320840	HSP91 (Heat shock protein 91) putative	6	7	11	89
ACA1_267270	ribosomal protein L14 putative	6	6	37	17
ACA1_288500	PCI domain containing protein	6	6	12	53
ACA1_149400	transport protein Sec61 alpha subunit putative	6	6	13	51
ACA1_260280	hypothetical protein	6	6	10	74
ACA1_069650	glycine-tRNA ligase	6	6	10	72
ACA1_226180	5'nucleotidase	6	6	10	61
ACA1_175620	IQGAPrelated protein	6	6	6	109
ACA1_236650	Calciumbinding mitochondrial carrier protein	6	6	11	81
ACA1_218640	nucleoside diphosphate kinase 1 putative	6	6	23	25
ACA1_053280	Eukaryotic translation initiation factor 4 gamma 3 (eIF4-gamma 3) putative	6	6	4	175
ACA1_253650	Luke	5	10	20	42
ACA1_253500	Luke	5	10	19	43
ACA1_139940	hypothetical protein	5	11	26	32
ACA1_330530	CsbD family protein	5	5	58	11
ACA1_330770	CsbD family protein	5	5	58	11
ACA1_256510	Actobindin putative	5	5	52	10
ACA1_069210	hypothetical protein	5	5	15	36
ACA1_224300	EF1 guanine nucleotide exchange domain containing protein	5	5	42	26
ACA1_098940	unspecified product	5	5	16	44
ACA1_368170	actin related protein 2/3 complex subunit 5like putative	5	5	51	14
ACA1_195240	CBS domain containing protein	5	5	34	17
ACA1_174910	ribosomal protein L19e putative	5	5	17	34
ACA1_396950	profilin putative	5	6	20	13
ACA1_362580	Cofilin/tropomyosin-type actin-binding protein	5	5	49	15
ACA1_325510	actin bundling protein	5	5	32	26
ACA1_270360	phosphoribosylamine-glycine ligase	5	5	6	109
ACA1_075210	cyst specific protein CSP 21 putative	5	7	16	19
ACA1_139540	protein serine/threonine kinase	5	5	21	35
ACA1_260120	actin bundling protein	5	5	26	31
ACA1_074760	signalosome complex protein	5	5	19	39
ACA1_374090	protein disulfideisomerase domain containing protein	5	6	13	53
ACA1_149260	actinrelated protein ARPC3 putative	5	5	39	18
ACA1_237890	SCP2 sterol transfer family protein	5	5	23	25
ACA1_245660	hypothetical protein	5	5	17	45
ACA1_238620	hypothetical protein	5	5	51	14
ACA1_113780	COP9 signalosome subunit 6 putative	5	5	23	35
ACA1_079010	Glycoprotein synaptic 2 family protein	5	5	17	35
ACA1_183630	DUF1264 domain protein	5	5	29	27
ACA1_199320	electrontransfer-flavoprotein beta polypeptide putative	5	5	27	28
ACA1_206740	hypothetical protein	5	5	30	14
ACA1_277860	spherulin putative	5	5	24	24
ACA1_266080	DEAD/DEAH box helicase/helicase conserved Cterminal domain containing protein	5	5	12	42
ACA1_236480	ribosomal L28e protein family	5	5	25	17
ACA1_376810	universal stress domain containing protein	5	5	17	34
ACA1_070050	ras-related C3 botulinum toxin substrate 3 (rho family small GTP binding protein Rac3) putative	5	5	44	17
ACA1_064820	rho family small GTP binding protein Rac3 putative	5	5	34	22
ACA1_142300	eukaryotic translation initiation factor 3 subunit 3 gamma 40kDa isoform 1 putative	5	5	19	39
ACA1_142600	villin headpiece domain containing protein	5	5	6	111
ACA1_053660	TNF receptor-associated protein 1 putative	5	5	10	81
ACA1_321970	glutamate decarboxylase	5	5	13	58
ACA1_364690	EF hand domain containing protein	5	5	24	24
ACA1_368430	carnitine/acylcarnitine translocase putative	5	5	20	29
ACA1_066010	nuclear transport factor 2 putative	5	5	55	13
ACA1_232820	hypothetical protein	5	6	5	191
ACA1_121780	RNA-directed RNA polymerase	5	5	4	110
ACA1_294920	PCI domain containing protein	5	5	42	19
ACA1_194910	alkaline phosphatase family subfamily protein	5	5	12	62
ACA1_393020	hypothetical protein	5	5	51	10
ACA1_139830	eukaryotic translation initiation factor 3 subunit 6 interacting family protein	5	5	10	59
ACA1_265400	vacuolar sorting protein putative	5	6	7	93
ACA1_156480	SPFH domain / Band 7 family protein	5	5	15	43
ACA1_322560	elongation factor Tu GTP binding domain containing protein	5	5	5	127
ACA1_054940	histone h3 putative	5	5	23	14
ACA1_040720	adaptin subfamily protein	5	5	5	146
ACA1_061050	Luke	4	5	12	43
ACA1_291580	hypothetical protein	4	24	31	36
ACA1_045310	Ras GTPase rap1b putative	4	4	30	22
ACA1_257020	hypothetical protein	4	4	10	38
ACA1_224400	TolAlike protein	4	7	27	33
ACA1_071990	C2 domain containing protein	4	5	44	14
ACA1_060980	hypothetical protein	4	4	25	17
ACA1_080660	nucleosome assembly protein family	4	4	13	41
ACA1_058770	ribosomal L15 putative	4	4	22	23
ACA1_290870	hypothetical protein	4	4	47	18
ACA1_035360	actin binding protein	4	4	44	14
ACA1_062070	hypothetical protein	4	4	48	10
ACA1_094400	tetratricopeptide repeat domain containing protein	4	4	4	140
ACA1_361020	ribosomal L22e protein family	4	4	23	23
ACA1_215900	RAP1A member of RAS oncogene family	4	4	20	22
ACA1_061750	ribosomal protein S26e putative	4	4	29	15
ACA1_059740	Tcomplex protein 1 eta subunit	4	5	12	60
ACA1_155650	metallobeta-lactamase domain containing protein	4	4	14	41
ACA1_376500	isocitrate dehydrogenase subunit 1 mitochondrial precursor putative	4	4	18	39
ACA1_174170	glutathione Stransferase C-terminal domain containing protein	4	4	16	25
ACA1_364390	ribosomal L27e protein family	4	4	31	15
ACA1_089150	vacuolar proton ATPase putative	4	4	27	26
ACA1_161880	actinbinding protein fragmin P putative	4	4	27	21
ACA1_248670	CBS domain containing protein	4	4	12	37
ACA1_298640	Vtype proton ATPase subunit C putative	4	4	18	44
ACA1_078480	hypothetical protein	4	4	14	30
ACA1_271270	atpdependent rna helicase ddx6 putative	4	4	12	47
ACA1_069320	eukaryotic initiation factor putative	4	4	16	31
ACA1_074180	HEAT repeat containing protein	4	4	11	65
ACA1_040470	leukotriene A4 hydrolase/aminopeptidase	4	4	10	67
ACA1_057940	lysosomal alphamannosidase	4	4	4	112
ACA1_103750	PPOD2 peroxidase	4	4	39	11
ACA1_103640	peroxidase	4	4	19	23
ACA1_037020	Glutamine synthetase	4	5	12	52
ACA1_048560	glutaredoxin putative	4	4	17	37
ACA1_078550	unspecified product	4	4	9	57
ACA1_031950	CBS domain containing protein	4	4	19	33
ACA1_204020	hypothetical protein	4	4	21	15
ACA1_369000	peroxidase	4	4	20	25
ACA1_070030	UDPglucuronate decarboxylase putative	4	4	13	38
ACA1_177380	glucokinase	4	4	23	39
ACA1_072150	universal stress domain containing protein	4	4	22	23
ACA1_282920	erythromycin esterase	4	4	9	55
ACA1_037080	ABC transporter ATPbinding domain containing protein	4	4	11	77
ACA1_050490	Cation binding subfamily protein	4	4	25	24
ACA1_112850	trehalosephosphatase	4	4	6	92
ACA1_226560	unspecified product	4	4	11	28
ACA1_392960	universal stress domain containing protein	4	4	20	20
ACA1_174330	adaptorrelated protein complex 1 mu 1 subunit isoform 10 putative	4	4	8	49
ACA1_050180	oxidoreductase aldo/keto reductase putative	4	4	14	34
ACA1_053400	START domain containing protein	4	4	19	41
ACA1_017740	Exonuclease ii putative	4	4	4	160
ACA1_034510	Rho family small GTP binding protein Rac3 putative	4	4	31	21
ACA1_267320	yiaA/B two helix domain containing protein	4	4	18	22
ACA1_183510	erythronate4-phosphate dehydrogenase domain containing protein	4	4	12	54
ACA1_096270	hypothetical protein	4	4	23	16
ACA1_116610	HECTdomain (ubiquitin-transferase) domain containing protein	4	5	1	443
ACA1_009910	glutamate-tRNA ligase	4	4	9	58
ACA1_145820	ubiquitinactivating enzyme E1 1 putative	4	5	8	117
ACA1_178290	peptide chain release factor eRF/aRF subunit 1 putative	4	4	13	49
ACA1_151110	Sec23/Sec24 trunk domain containing protein	4	4	4	108
ACA1_269350	phosphoribosylformylglycinamidine synthase	4	4	6	145
ACA1_223300	coatomer subunit beta'2 putative	4	4	6	103
ACA1_175520	KID repeat-containing protein	4	4	1	319
ACA1_117050	Leo	3	24	33	36
ACA1_365840	Leo	3	17	18	44
ACA1_384790	cellulase (glycosyl hydrolase family 5) subfamily protein	3	4	7	57
ACA1_033490	glycoside hydrolase family protein	3	4	8	56
ACA1_374380	heat shock protein ssa1 putative	3	14	26	68
ACA1_151070	actin subfamily protein	3	14	23	31
ACA1_059980	von Willebrand factor type A domain containing protein	3	7	11	96
ACA1_023990	hypothetical protein	3	8	37	19
ACA1_220210	hypothetical protein	3	4	17	22
ACA1_139850	hypothetical protein	3	8	13	39
ACA1_377840	Expansin putative	3	3	15	29
ACA1_058710	Sphase kinase-associated protein putative	3	3	26	18
ACA1_069820	chorismate mutase putative	3	3	22	21
ACA1_059480	hypothetical protein	3	3	17	16
ACA1_227020	unspecified product	3	3	10	61
ACA1_085290	phosphoenolpyruvate carboxykinase	3	3	22	33
ACA1_230800	phosphoenolpyruvate carboxykinase	3	3	18	41
ACA1_036400	profilin putative	3	4	18	13
ACA1_260190	ran putative	3	3	20	24
ACA1_223280	cytochrome c1 putative	3	3	12	31
ACA1_200190	domain found in if2b/if5 domain containing protein	3	3	17	24
ACA1_371630	hypothetical protein	3	3	22	25
ACA1_092650	GTPase domain containing protein	3	3	12	51
ACA1_057410	hypothetical protein	3	3	28	19
ACA1_188190	basic calponin isoform 4 putative	3	3	31	15
ACA1_131810	ribosomal protein S21e putative	3	3	48	9
ACA1_369910	hypothetical protein	3	3	30	17
ACA1_113600	CBS domain containing protein	3	3	15	42
ACA1_143310	ribosomal L29e protein family	3	3	21	9
ACA1_064410	Ras subfamily protein putative	3	3	15	33
ACA1_321370	ubiquinol cytochrome reductase transmembrane region putative	3	3	22	25
ACA1_325550	hypothetical protein	3	3	17	26
ACA1_054480	Ribosephosphate pyrophosphokinase 3 mitochondrial putative	3	3	12	37
ACA1_381510	NADH dehydrogenase putative	3	3	6	53
ACA1_309510	ribosomal protein s27 putative	3	3	24	11
ACA1_068680	ribosomal L37ae protein family	3	3	38	10
ACA1_144900	phosphoenolpyruvate phosphomutase	3	3	25	22
ACA1_364530	unspecified product	3	3	4	191
ACA1_379060	casein kinase ii subunit alpha putative	3	3	10	40
ACA1_289060	hypothetical protein	3	3	12	56
ACA1_162500	31.5 kDa midgut protein	3	3	20	16
ACA1_388690	hypothetical protein	3	3	20	17
ACA1_327930	cyst specific protein CSP 21 putative	3	3	17	20
ACA1_399800	cyst specific protein CSP 21 putative	3	3	17	20
ACA1_070570	Sar1family small GTPase	3	3	19	22
ACA1_139000	Histone H2A variant putative	3	3	18	14
ACA1_076880	alanine-tRNA ligase	3	4	6	103
ACA1_192010	PCI domain containing protein	3	3	14	29
ACA1_198570	COP9 signalosome complex subunit 4 putative	3	3	8	44
ACA1_369870	eukaryotic translation initiation factor 3 subunit E putative	3	3	7	50
ACA1_360050	zinc finger domain containing protein	3	3	13	35
ACA1_065170	unspecified product	3	3	4	149
ACA1_223050	ribosomal protein L7Ae/L30e/S12e/Gadd45 family protein	3	3	35	14
ACA1_060630	4Fe4S ferredoxin iron-sulfur binding domain containing protein	3	3	11	33
ACA1_191560	phosphogluconate dehydrogenase (decarboxylating) Cterminal domain containing protein	3	3	11	52
ACA1_174100	protein kinase domain containing protein	3	4	7	64
ACA1_188730	erythromycin esterase	3	3	12	56
ACA1_275770	Twinfilin putative	3	3	16	38
ACA1_149050	ankyrin repeat-containing protein	3	3	10	28
ACA1_374520	protein translation factor putative	3	3	27	12
ACA1_176140	PH domain containing protein	3	3	6	46
ACA1_058800	mitochondrial 2oxodicarboxylate carrier 1 putative	3	3	10	32
ACA1_062050	chondroitinase B	3	3	7	50
ACA1_350360	hypothetical protein	3	3	25	11
ACA1_064650	ribosomal S29 subunit	3	3	16	12
ACA1_264390	transmembrane emp24 protein transport domain containing 9 isoform 3 putative	3	3	17	27
ACA1_119410	COP9 putative	3	3	11	30
ACA1_045650	hypothetical protein	3	4	53	13
ACA1_136090	hypothetical protein	3	3	15	27
ACA1_075230	glutathione Stransferase domain containing protein	3	3	15	25
ACA1_019360	superoxide dismutase [cu-zn] putative	3	3	11	46
ACA1_325100	calponin domain containing protein	3	3	4	86
ACA1_101060	inosineuridine preferring nucleoside hydrolase family protein	3	3	8	38
ACA1_277750	Raslike protein 1 putative	3	3	19	23
ACA1_279430	cytosolic fes cluster assembling factor nbp35 putative	3	3	12	34
ACA1_274400	serine-tRNA ligase domain containing protein	3	3	14	52
ACA1_307520	phenylalanine-tRNA ligase B5 domain containing protein	3	3	5	67
ACA1_191880	calponin domain containing protein	3	4	6	92
ACA1_158530	glucose6-phosphate dehydrogenase C-terminal domain containing protein	3	3	7	56
ACA1_336390	MON2 family protein	3	3	5	185
ACA1_053880	cysteine desulfurase IscS putative	3	3	7	49
ACA1_083890	hypothetical protein	3	3	5	51
ACA1_053110	HEAT repeat domain containing protein	3	3	3	162
ACA1_272620	hypothetical protein	3	3	47	8
ACA1_097410	glucosyl hydrolase family protein	3	3	5	75
ACA1_091910	NIPSNAP family protein	3	3	18	34
ACA1_049990	aldehyde dehydrogenase (NAD) family superfamily protein	3	4	8	55
ACA1_269680	orotidine 5'phosphate decarboxylase	3	3	14	54
ACA1_385790	unspecified product	3	3	4	92
ACA1_278610	MC family transporter: phosphate putative	3	3	14	32
ACA1_054320	PremRNA processing splicing factor 8 putative	3	4	2	273
ACA1_152950	ubiquitin-conjugating enzyme family protein	3	3	20	16
ACA1_381260	hypothetical protein	3	3	14	16
ACA1_178750	PCI domain containing protein	3	3	6	51
ACA1_369660	tetratricopeptide repeat domain containing protein	3	3	7	76
ACA1_163660	hypothetical protein	3	3	16	23
ACA1_275590	DUF1264 domain protein	3	3	12	26
ACA1_315800	threonine-tRNA ligase	3	4	6	81
ACA1_356190	ADP/ATP carrier protein	3	3	6	41
ACA1_193200	hypothetical protein	3	3	14	21
ACA1_098980	serine/threonine kinase	3	3	1	168
ACA1_264100	calponin (CH) domain containing protein	3	3	3	103
ACA1_269760	bacterial transferase hexapeptide (three repeats) repeatcontaining protein	3	3	7	50
ACA1_383530	unspecified product	3	4	1	584
ACA1_119850	unspecified product	3	3	6	57
ACA1_062240	myotubularin putative	3	3	1	87
ACA1_153510	unspecified product	3	3	1	201
ACA1_279060	unspecified product	3	3	1	649
ACA1_387290	ubiquitin interaction motif domain containing protein	3	3	1	378
ACA1_390170	laminin egflike (domains iii and v) domain containing protein	3	3	4	193
ACA1_272230	unspecified product	3	4	1	670
ACA1_224560	phosphate ABC transporter phosphatebinding protein PstS putative	3	3	2	189
ACA1_048630	HECTdomain (ubiquitin-transferase) domain containing protein	3	3	1	424
ACA1_325170	AP3 complex subunit mu putative	3	3	7	49
ACA1_264430	unspecified product	3	3	0	767
ACA1_096640	Leo	2	23	27	37
ACA1_287530	Luke	2	6	14	43
ACA1_379140	Luke	2	3	6	49
ACA1_244360	cellulase (glycosyl hydrolase family 5) subfamily protein	2	2	4	61
ACA1_261090	Jonah	2	2	1	132
ACA1_223930	actin subfamily protein	2	26	17	45
ACA1_073960	hypothetical protein	2	14	30	32
ACA1_163170	actin putative	2	16	18	54
ACA1_398080	stretchresponsive fibronectin protein type 3 putative	2	12	48	27
ACA1_332490	stretchresponsive fibronectin protein type 3 putative	2	12	41	29
ACA1_306820	hypothetical protein	2	7	26	21
ACA1_143290	hypothetical protein	2	9	22	44
ACA1_143330	hypothetical protein	2	9	23	43
ACA1_060900	hypothetical protein	2	13	13	54
ACA1_184040	ribosomal protein s27a putative	2	6	37	18
ACA1_230560	unspecified product	2	10	16	56
ACA1_084900	hypothetical protein	2	9	17	58
ACA1_095970	translation elongation factor EF1 subunit alpha putative	2	10	25	50
ACA1_098060	ribosomal L40e family	2	6	38	15
ACA1_065760	hypothetical protein	2	2	14	28
ACA1_062500	hypothetical protein	2	5	15	30
ACA1_205910	heat shock protein 90 alpha putative	2	5	6	83
ACA1_061470	TolA putative	2	6	13	47
ACA1_071420	hypothetical protein	2	2	11	27
ACA1_243420	Ras subfamily protein	2	3	16	29
ACA1_289350	Lysyl oxidase protein	2	2	7	51
ACA1_380770	hypothetical protein	2	2	16	25
ACA1_142240	actin subfamily protein	2	5	4	94
ACA1_036330	Centractin putative	2	3	9	42
ACA1_366330	hypothetical protein	2	2	22	12
ACA1_158020	hypothetical protein	2	2	19	25
ACA1_120360	hypothetical protein	2	2	22	22
ACA1_296490	succinylcoa synthetase beta chain putative	2	3	7	50
ACA1_301690	Gephyrin putative	2	2	13	19
ACA1_068750	ribosomal protein L35 putative	2	2	19	15
ACA1_037460	ubiquinolcytochrome c reductase complex 14 kDa protein	2	2	22	14
ACA1_153270	cytochrome b-like heme/steroid binding domain containing protein	2	2	23	15
ACA1_215010	inorganic diphosphatase	2	2	10	27
ACA1_189850	hypothetical protein	2	2	17	16
ACA1_112520	hypothetical protein	2	2	21	14
ACA1_376480	RabE family small GTPase	2	3	19	17
ACA1_095250	Cytochrome c oxidase	2	2	17	18
ACA1_362640	Gar1 protein RNA binding region protein	2	2	12	21
ACA1_376620	late embryogenesis abundant domain containing protein	2	2	6	74
ACA1_097720	hypothetical protein	2	2	8	41
ACA1_361030	unspecified product	2	2	21	8
ACA1_207360	HBS1like putative	2	4	5	62
ACA1_095640	hypothetical protein	2	2	22	13
ACA1_091630	linker histone H1 and H5 domain containing protein	2	2	4	60
ACA1_245680	linker histone H1 and H5 domain containing protein	2	2	8	37
ACA1_145740	CBS domain containing protein	2	3	8	45
ACA1_087560	transloconassociated protein subunit beta putative	2	2	13	21
ACA1_149170	selT/selW/selH selenoprotein domain containing protein	2	2	23	10
ACA1_377750	hypothetical protein	2	2	17	13
ACA1_070630	Rasrelated protein ORAB-1 putative	2	2	13	23
ACA1_038280	splicing factor 3b subunit 3 putative	2	2	3	136
ACA1_069950	hypothetical protein	2	2	36	11
ACA1_158030	hypothetical protein	2	2	25	11
ACA1_120250	doublecortin protein	2	2	23	13
ACA1_050400	cyst specific protein putative	2	2	17	18
ACA1_251570	N-ethylmaleimide-sensitive factor isoform 4 putative	2	3	4	67
ACA1_321360	unspecified product	2	2	4	61
ACA1_164790	ras-related protein Rab-2A putative	2	2	12	23
ACA1_188490	COP9 signalosome complex subunit 3 (Signalosome subunit 3) putative	2	2	10	36
ACA1_373550	CBS domain containing protein	2	2	8	37
ACA1_142250	hypothetical protein	2	2	10	12
ACA1_198530	eTGF-beta receptor-interacting protein putative	2	2	16	38
ACA1_015330	CBS domain containing protein	2	2	8	33
ACA1_091390	Ras family GTPase	2	2	17	22
ACA1_061520	small nuclear ribonucleoprotein e putative	2	2	37	10
ACA1_108800	CBS domain containing protein	2	2	9	30
ACA1_189570	zinc finger (CCCHtype) family protein	2	2	8	41
ACA1_244080	PCI domain containing protein	2	2	8	44
ACA1_267180	carbamoylphosphate synthase large subunit	2	2	1	248
ACA1_382620	serpin (serine proteinase inhibitor) superfamily protein	2	2	11	40
ACA1_190280	ubiquitin-specific protease putative	2	2	11	39
ACA1_216390	MIF4G domain containing protein	2	2	3	77
ACA1_359750	succinyl coenzyme A synthetase alpha subunit	2	2	9	29
ACA1_051550	phenylalanine hydroxylase	2	2	5	50
ACA1_206000	succinate dehydrogenase cytochrome b556 subunit protein	2	2	22	18
ACA1_356170	hypothetical protein	2	2	29	12
ACA1_063620	hydroxysteroid dehydrogenase putative	2	2	5	74
ACA1_234600	KH domain containing protein	2	2	8	39
ACA1_075380	hypothetical protein	2	2	21	11
ACA1_182980	SEC13 putative	2	2	11	35
ACA1_374200	C8 sterol isomerase	2	2	10	22
ACA1_038430	hypothetical protein	2	2	5	60
ACA1_364420	ribosomal protein s30 protein	2	2	17	8
ACA1_215450	hypothetical protein	2	4	8	30
ACA1_189420	protein disulfideisomerase domain containing protein	2	3	6	47
ACA1_384840	3hydroxyacyl-CoA dehydrogenase	2	2	7	35
ACA1_174240	rho guanine dissociation factor isoform 2 putative	2	2	12	23
ACA1_364500	EH-binding protein putative	2	2	5	60
ACA1_074150	universal stress protein	2	2	6	19
ACA1_178550	eukaryotic translation initiation factor 3 subunit k putative	2	2	9	25
ACA1_045290	clavaldehyde dehydrogenase	2	2	10	25
ACA1_142080	hypothetical protein	2	2	13	15
ACA1_101510	leucine-tRNA ligase	2	2	3	125
ACA1_134990	LSM domain containing protein	2	2	14	15
ACA1_352050	succinate dehydrogenase and fumarate reductase ironsulfur protein	2	2	9	30
ACA1_116940	protein phosphatase 2C domain containing protein	2	2	7	42
ACA1_278090	hypothetical protein	2	2	4	44
ACA1_000210	H/ACA ribonucleoprotein complex subunit 3 putative	2	2	34	7
ACA1_275830	Armadillo/betacatenin-like repeat domain containing protein	2	2	6	54
ACA1_355850	methionine aminopeptidase type I putative	2	2	6	40
ACA1_009930	acylCoA dehydrogenase putative	2	2	4	58
ACA1_144890	phosphoenolpyruvate phosphomutase	2	2	15	15
ACA1_342890	hypothetical protein	2	2	15	12
ACA1_052640	electron transfer flavoproteinubiquinone oxidoreductase mitochondrial putative	2	2	7	67
ACA1_059840	phosphoenolpyruvate carboxylase	2	2	3	103
ACA1_090280	hypothetical protein	2	2	6	34
ACA1_198400	citrate transport family protein	2	2	5	34
ACA1_325150	Rab7/RabGfamily small GTPase	2	3	19	23
ACA1_036990	peptidase M20 putative	2	2	7	52
ACA1_096310	DnaK family protein	2	2	5	69
ACA1_176040	zinc knuckle domain containing protein	2	2	7	29
ACA1_060510	Mut protein	2	2	3	77
ACA1_391200	LmbE family protein	2	2	11	31
ACA1_065240	glutaredoxin putative	2	2	17	11
ACA1_203500	coatomer subunit delta1 putative	2	2	5	59
ACA1_069770	tyrosine-tRNA ligase	2	2	4	63
ACA1_368290	hypothetical protein	2	2	5	54
ACA1_002300	pyruvate carboxylase	2	3	3	133
ACA1_367260	tRNA binding domain containing protein	2	2	10	41
ACA1_095560	translation factor pelota putative	2	2	4	45
ACA1_145760	Legumelike lectin family protein	2	2	4	69
ACA1_155810	Fructose6-phosphate-2-kinase putative	2	2	4	66
ACA1_261460	Leucine Rich Repeatcontaining protein	2	2	12	27
ACA1_048550	tetratricopeptide repeat domain containing protein	2	4	6	136
ACA1_217750	phosphoenolpyruvate carboxykinase (GTP) putative	2	2	3	135
ACA1_113940	WASH complex subunit 7 family protein	2	3	2	130
ACA1_177370	dihydropteridine reductase	2	2	9	23
ACA1_384320	glycosyl hydrolases family 25 subfamily protein	2	2	3	71
ACA1_069990	unspecified product	2	2	5	54
ACA1_261040	hypothetical protein	2	2	3	74
ACA1_377410	hypothetical protein	2	2	2	131
ACA1_218470	rasrelated protein Rab-21 putative	2	2	10	13
ACA1_048530	copper/zinc superoxide dismutase	2	2	12	16
ACA1_198520	carrier superfamily protein	2	2	9	31
ACA1_141530	NAD dependent epimerase/dehydratase family protein	2	2	10	36
ACA1_255410	serine/threonine protein kinase putative	2	3	2	175
ACA1_086070	serine/threonine kinase	2	3	2	146
ACA1_362510	EF hand domain containing protein	2	2	10	25
ACA1_372620	WH2 motif domain containing protein	2	2	7	41
ACA1_387250	hypothetical protein	2	2	3	110
ACA1_175060	vacuolar proton ATPase putative	2	2	3	93
ACA1_025520	talin putative	2	2	3	120
ACA1_058430	hypothetical protein	2	2	7	17
ACA1_325250	ribosomal protein L44 putative	2	2	14	12
ACA1_397280	hypothetical protein	2	2	5	46
ACA1_075180	dolichylphosphate mannosyltransferase polypeptide 1 catalytic subunit	2	3	7	27
ACA1_064250	adaptin subfamily protein	2	2	2	115
ACA1_189790	NOL1/NOP2/sun domain containing protein	2	3	6	61
ACA1_293900	AMP-dependent synthetase and ligase	2	3	1	384
ACA1_126680	Ras family protein	2	2	8	25
ACA1_126730	hypothetical protein	2	2	4	45
ACA1_400140	unspecified product	2	2	1	136
ACA1_037010	Lglutamine synthetase	2	2	11	35
ACA1_097100	alkaline phosphatase D putative	2	2	2	58
ACA1_326120	glycogen synthase Gsy1 putative	2	2	5	76
ACA1_066020	CBS domain containing protein	2	2	13	52
ACA1_365390	ubiquitin domain containing protein	2	2	1	327
ACA1_123640	hypothetical protein	2	3	3	88
ACA1_283560	tryptophan synthase alpha chain putative	2	2	4	74
ACA1_290880	chaperone protein DnaJ putative	2	2	6	47
ACA1_111900	global transcription factor putative	2	2	3	125
ACA1_288810	leucine rich repeat domain containing protein	2	3	1	276
ACA1_080740	unspecified product	2	2	2	172
ACA1_182320	adenylosuccinate synthase	2	2	6	58
ACA1_073360	RNA recognition motif domain containing protein	2	2	8	45
ACA1_145230	kinesin motor domain containing protein	2	3	2	130
ACA1_230480	unspecified product	2	3	9	32
ACA1_160870	hypothetical protein	2	2	3	27
ACA1_189590	transcriptional regulatorrelated putative	2	3	3	266
ACA1_368690	EF hand domain containing protein	2	2	11	22
ACA1_234340	Ubiquitin carboxylterminal hydrolase domain containing protein	2	2	5	127
ACA1_356790	RhoGEF domain containing protein	2	2	5	52
ACA1_145600	leucine rich repeat domain containing protein	2	2	2	102
ACA1_178070	Dedicator of cytokinesis	2	2	1	202
ACA1_139420	Calcium binding protein 39 (Mo25 protein) isoform 5 putative	2	2	5	38
ACA1_036240	serine/threonine kinase	2	3	2	172
ACA1_140170	helicase conserved Cterminal domain containing protein	2	2	1	167
ACA1_055950	serine/threonine protein kinase	2	2	4	165
ACA1_292850	TBC domain containing protein	2	2	14	43
ACA1_287800	hypothetical protein	2	2	11	53
ACA1_080590	leucine rich repeat domain containing protein	2	2	2	103
ACA1_019610	FHA domain containing protein	2	2	2	159
ACA1_010160	hypothetical protein	2	2	3	71
ACA1_201370	allantoicase repeat domain containing protein	2	2	2	119
ACA1_112570	myosin light chain kinase	2	2	2	104
ACA1_218370	myosinI binding protein putative	2	2	3	118
ACA1_052670	SAM domain (Sterile alpha motif) domain containing protein	2	2	1	171
ACA1_321600	Poly(ADPribose) polymerase catalytic domain containing protein	2	2	1	192
ACA1_171890	Beige/BEACH domain containing protein	2	2	1	152
ACA1_278960	hypothetical protein	2	2	3	55
ACA1_198540	RecF/RecN/SMC domain containing protein	2	3	2	119
ACA1_142360	hypothetical protein	2	2	3	103
ACA1_279320	RhoGAP domain containing protein	2	2	2	97
ACA1_097420	NADbinding domain 4 domain containing protein	2	2	1	137
ACA1_204100	unspecified product	2	2	2	78
ACA1_358800	phosphatidylcholine acyltransferaselike putative	2	2	2	91
ACA1_128040	MutS domain V domain containing protein	2	2	2	141
ACA1_208430	hypothetical protein	2	2	1	74
ACA1_046520	hypothetical protein	2	2	3	58
ACA1_181940	phosphoinositide 3kinase family accessory domain (pik domain) domain containing protein	2	2	2	192
ACA1_035490	tetratricopeptide repeat domain containing protein	2	2	1	264
ACA1_191490	hypothetical protein	2	2	4	56
ACA1_091550	Fbox domain containing protein	2	2	1	139
ACA1_121270	HEAT repeat domain containing protein	2	2	2	143
ACA1_256410	ATPase AAA domain containing protein	2	3	2	84
ACA1_092440	unspecified product	2	2	1	263
ACA1_015490	hypothetical protein	2	2	8	37
ACA1_198270	papain family cysteine protease subfamily protein	2	2	6	39
ACA1_374580	cupin domain containing protein	2	2	4	51
ACA1_274380	protein kinase domain containing protein	2	2	2	97
ACA1_145940	ribonuclease HI putative	2	2	1	139
ACA1_271540	leucine rich repeat domain containing protein	2	2	2	134
ACA1_258490	unspecified product	2	2	2	106
ACA1_138460	NADdependent DNA ligase OB-fold domain containing protein	2	2	2	80
ACA1_131220	Poly(ADPribose) polymerase catalytic domain containing protein	2	2	1	286
ACA1_054280	hypothetical protein	2	2	3	75
ACA1_018990	Subunit of DNA polymerase II	2	2	1	179
ACA1_265440	myosin VIIa putative	2	2	1	233
ACA1_380750	hypothetical protein	2	2	3	103
ACA1_175150	DEAD/H (AspGlu-Ala-Asp/His) box polypeptide 11 putative	2	2	2	111
ACA1_121840	serine/threonine kinase	2	2	2	152
ACA1_089290	pitrilysin metallopeptidase 1 putative	2	2	3	107
ACA1_172190	formin domain containing protein	2	2	2	112
ACA1_070440	hypothetical protein	2	2	1	298
ACA1_192060	initiation factor eif4 gamma middle putative	2	2	2	80
ACA1_191830	unspecified product	2	2	1	371
ACA1_173940	SH3 domain containing protein	2	2	3	78
ACA1_266110	SPRY domain containing protein	2	2	1	179
ACA1_068320	leucine rich repeat domain containing protein	2	2	1	301
ACA1_046390	hypothetical protein	2	2	1	218
ACA1_179210	midasin family protein	2	2	2	167
ACA1_260070	Vacuolar protein sortingassociated protein 29 putative	2	2	3	69
ACA1_380890	RUN domain containing protein	2	2	1	166
ACA1_133340	SAM domain (Sterile alpha motif) domain containing protein	2	2	5	51
ACA1_066720	exonuclease putative	2	2	2	104
ACA1_359730	myblike DNA-binding domain SHAQKYF class subfamily protein	2	2	3	90
ACA1_252060	glycosyl hydrolase domain containing protein	2	2	3	62
ACA1_002740	kinesin motor domain containing protein	2	2	3	87
ACA1_385910	Luke	1	10	19	15
ACA1_394560	Leo	1	2	10	19
